# Reproducibility of PD patient-specific midbrain organoid data for in vitro disease modelling

**DOI:** 10.1101/2025.04.17.649331

**Authors:** Elisa Zuccoli, Haya Al Sawaf, Mona Tuzza, Sarah Nickels, Alise Zagare, Jens C. Schwamborn

## Abstract

Midbrain organoids are advanced in vitro cellular models for disease modelling. They have been used successfully over the past decade for Parkinson’s disease (PD) research and drug development. The three-dimensional structure and multicellular composition allow disease research under more physiological conditions than is possible with conventional 2D cellular models. However, there are concerns in the field regarding the organoid batch-to-batch variability and thus the reproducibility of the results. In this manuscript, we generate multiple independent midbrain organoid batches derived from healthy individuals or GBA-N370S mutation-carrying PD patients to evaluate the reproducibility of the GBA-N370S mutation-associated PD transcriptomic and metabolic signature as well as selected protein abundance. Our analysis shows that GBA-PD-associated phenotypes are reproducible across organoid generation batches and time points. This proves that midbrain organoids are not only suitable for PD *in vitro* modelling, but also represent robust and highly reproducible cellular models.
