## Supplementary Table 3 for "Reproducibility of PD patient-specific midbrain organoid data for in vitro disease modelling"

Table S3. Summary of Statistical Analysis Comparing WT and GBA Groups
Figure S3B - TH counts all batches
.y.	group1	group2	p	p.adj	p.format	p.signif	method
count	WT	GBA	2.20E-05	2.20E-05	2.20E-05	****	Wilcoxon
Figure S3C - TH counts Early Passage Batches
Batch	Passage	.y.	group1	group2	p	p.adj	p.format	p.signif	method
B1	E	count	WT	GBA	0.4	0.8	0.4	ns	Wilcoxon
B2	E	count	WT	GBA	0.1	0.4	0.1	ns	Wilcoxon
B3	E	count	WT	GBA	0.2	0.6	0.2	ns	Wilcoxon
B4	E	count	WT	GBA	0.4	0.8	0.4	ns	Wilcoxon
Figure S3D - TH counts Late Passage Batches
Batch	Passage	.y.	group1	group2	p	p.adj	p.format	p.signif	method
B5	L	count	WT	GBA	0.1	0.4	0.1	ns	Wilcoxon
B6	L	count	WT	GBA	0.4	0.8	0.4	ns	Wilcoxon
B7	L	count	WT	GBA	0.2	0.6	0.2	ns	Wilcoxon
B8	L	count	WT	GBA	0.7	0.8	0.7	ns	Wilcoxon
Figure S3E - TH counts Early Passage
.y.	group1	group2	p	p.adj	p.format	p.signif	method
count	WT	GBA	0.003636625	0.0036	0.0036	**	Wilcoxon
Figure S3F - TH counts Late Passage
.y.	group1	group2	p	p.adj	p.format	p.signif	method
count	WT	GBA	0.006811737	0.0068	0.0068	**	Wilcoxon
Figure S4B - TP53 counts all batches
.y.	group1	group2	p	p.adj	p.format	p.signif	method
count	WT	GBA	2.29E-07	2.30E-07	2.30E-07	****	Wilcoxon
Figure S4C - TP53 counts Early Passage Batches
Batch	Passage	.y.	group1	group2	p	p.adj	p.format	p.signif	method
B1	E	count	WT	GBA	0.1	0.4	0.1	ns	Wilcoxon
B2	E	count	WT	GBA	0.1	0.4	0.1	ns	Wilcoxon
B3	E	count	WT	GBA	0.1	0.4	0.1	ns	Wilcoxon
B4	E	count	WT	GBA	0.1	0.4	0.1	ns	Wilcoxon
Figure S4D - TP53 counts Late Passage Batches
Batch	Passage	.y.	group1	group2	p	p.adj	p.format	p.signif	method
B5	L	count	WT	GBA	0.1	0.4	0.1	ns	Wilcoxon
B6	L	count	WT	GBA	0.1	0.4	0.1	ns	Wilcoxon
B7	L	count	WT	GBA	0.1	0.4	0.1	ns	Wilcoxon
B8	L	count	WT	GBA	0.7	0.7	0.7	ns	Wilcoxon
Figure S4E - TP53 counts Early Passage
.y.	group1	group2	p	p.adj	p.format	p.signif	method
count	WT	GBA	7.40E-07	7.40E-07	7.40E-07	****	Wilcoxon
Figure S4F - TP53 counts Late Passage
.y.	group1	group2	p	p.adj	p.format	p.signif	method
count	WT	GBA	0.000201172	2.00E-04	2.00E-04	***	Wilcoxon
