## Supplementary material for "Reproducibility of PD patient-specific midbrain organoid data for in vitro disease modelling": RNA-Seq Metadata

### Sheet: 1. Checklist
This file contains the following worksheets: 1. Checklist for high-throughput sequence submissions to NCBI GEO 2. Metadata Template (Please completely annotate the template. Failure to do so may result in significant delays in processing.) 3. MD5 Checksums for the raw data files and processed data files referenced in Metadata Template HTS-seq EXAMPLES: RNA-seq, ChIP-seq, scRNA-seq, CITE-seq (Refe…
Full online instructions and pointers to more examples are at: https://www.ncbi.nlm.nih.gov/geo/info/seq.html
For questions or concerns, please email us at geo@ncbi.nlm.nih.gov.
Quick Instructions	Links
Step 1: Check that GEO accepts your data type.	Categories of data we do and do not accept
Step 2: Gather raw data files.	Raw data file instructions
Step 3: Gather processed data files .	Processed data file instructions
Step 4: Fill in Metadata Template (one seq type per template). Please review "Before completing your Metadata Template" below.	Second tab, at the foot of this page
Step 5: Fill in MD5 Checksums sheet for any raw data files and processed data files referenced in Metadata Template.
Step 6: Create a folder on your computer that contains all raw and processed files and your completed Metadata Template in Excel format.	Create folder
Step 7: FTP the entire data folder to GEO.	FTP instructions
Step 8: Notify GEO using the 'Submit to GEO' web form, after the FTP transfer is complete; unannounced files will not be processed.	Notify GEO instructions
Step 9: Your submission is placed into the processing queue and reviewed within 5 business days; expect to receive an email from GEO curators with questions about your submission or the GEO accession numbers.	When will my data receive GEO accession numbers?
* Updating GEO records (that have been processed and approved) can be labor-intensive and time-consuming, so please carefully prepare your submission before you transfer your files to the GEO FTP server.
Common FAQs (for more FAQs, see https://www.ncbi.nlm.nih.gov/geo/info/seq.html#faq)
Human data warning DO NOT SUBMIT TO GEO if there are patient privacy concerns regarding making data fully public. Rather, submit to NCBI's dbGaP (http://www.ncbi.nlm.nih.gov/gap/) database which has controlled access mechanisms and is an appropriate resource for hosting sensitive patient data. It is the submitter's responsibility to ensure that the submitted information does not compromise partic…
Multi-part studies If you have a multi-part study (eg, RNA-seq and ChIP-seq data that are part of the same manuscript), please prepare each part as a separate submission in its own folder (with metadata sheet, raw files, and processed files). Each part will be assigned a Series accession number. After you finish transferring the multi-part study to the GEO FTP server, please request that we group…
Raw data already submitted to SRA It is not necessary for you to submit raw data directly to SRA, but if you did and you want corresponding GEO entries, please include additional information in the Metadata template (Second tab, at the foot of this page) as follows: [1] List the BioProject accession (PRJNAnnnn) in a 'BioProject' field in the STUDY section. [2] Add an 'experiment' column to the SA…

### Sheet: 2. Metadata Template
# This is a metadata template for submission of high-throughput sequencing samples to the GEO database.
# Fields with a red triangle in the upper-right corner have pop-up instructions that can be displayed if you hover over the field.
STUDY
# This section describes the overall study.
# Information provided in this section will be displayed in a GEO Series (GSE record) on public web pages.
title	Midbrain organoids are a highly reproducible in vitro model for studying Parkinson’s disease
summary (abstract)	Midbrain organoids are advanced in vitro cellular models for disease modelling. They have been used successfully over the past decade for Parkinson’s disease (PD) research and drug screening. The three-dimensional structure and multicellular composition allow disease research under more physiological conditions than is possible with conventional 2D cellular models. However, there are concerns in …
experimental design	Comparative gene expression analysis of between Parkinson's disease patients carrying genetic variant in the GBA1 genes and healthy individuals
contributor	Elisa Zuccoli
contributor	Haya Al Sawaf
contributor	Mona Tuzza
contributor	Sarah Nickels
contributor	Alise Zagare
contributor	Jens C. Schwamborn
supplementary file optional
SAMPLES
# Information provided in this section will be displayed in GEO Samples (GSM records) on public web pages.
# A GEO Sample record will be created from each row in this section.
# Biological replicates of the same sample: If provided, should be listed on different rows and titled accordingly (biol rep 1, biol rep 2, and so on).
# Technical replicates, eg, the same libraries were run in different lanes of a flow cell or sequenced multiple times: If provided, list all raw files in the same row, adding more "raw file" columns as needed to accommodate all raw files.
library name	title	organism	tissue	cell line	cell type	genotype	treatment	molecule	single or paired-end	instrument model	description	processed data file	processed data file	raw file	raw file	raw file	raw file
R1	WT1_B1	Homo Sapiens			Midbrain organoids	wt/wt		mRNA	paired-end	Illumina				R1_EKRN240039486-1A_HK7F3DSXC_L4_1.fq	R1_EKRN240039486-1A_HK7F3DSXC_L4_2.fq
R2	WT2_B1	Homo Sapiens			Midbrain organoids	wt/wt		mRNA	paired-end	Illumina				R2_EKRN240039487-1A_HK3KKDSXC_L4_1.fq	R2_EKRN240039487-1A_HK3KKDSXC_L4_2.fq	R2_EKRN240039487-1A_HK7F3DSXC_L4_1.fq	R2_EKRN240039487-1A_HK7F3DSXC_L4_2.fq
R3	WT3_B1	Homo Sapiens			Midbrain organoids	wt/wt		mRNA	paired-end	Illumina				R3_EKRN240039488-1A_HK7F3DSXC_L4_1.fq	R3_EKRN240039488-1A_HK7F3DSXC_L4_2.fq
R4	GBA1_B1	Homo Sapiens			Midbrain organoids	wt/GBA-N370S		mRNA	paired-end	Illumina				R4_EKRN240039489-1A_HK7F3DSXC_L4_1.fq	R4_EKRN240039489-1A_HK7F3DSXC_L4_2.fq
R5	GBA2_B1	Homo Sapiens			Midbrain organoids	wt/GBA-N370S		mRNA	paired-end	Illumina				R5_EKRN240039490-1A_HK7F3DSXC_L4_1.fq	R5_EKRN240039490-1A_HK7F3DSXC_L4_2.fq
R6	GBA3_B1	Homo Sapiens			Midbrain organoids	wt/GBA-N370S		mRNA	paired-end	Illumina				R6_EKRN240039491-1A_HK7F3DSXC_L4_1.fq	R6_EKRN240039491-1A_HK7F3DSXC_L4_2.fq
R7	WT1_B2	Homo Sapiens			Midbrain organoids	wt/wt		mRNA	paired-end	Illumina				R7_EKRN240039492-1A_HK7F3DSXC_L3_1.fq	R7_EKRN240039492-1A_HK7F3DSXC_L3_2.fq
R8	WT2_B2	Homo Sapiens			Midbrain organoids	wt/wt		mRNA	paired-end	Illumina				R8_EKRN240039493-1A_HK7F3DSXC_L4_1.fq	R8_EKRN240039493-1A_HK7F3DSXC_L4_2.fq
R9	WT3_B2	Homo Sapiens			Midbrain organoids	wt/wt		mRNA	paired-end	Illumina				R9_EKRN240039494-1A_HK7F3DSXC_L3_1.fq	R9_EKRN240039494-1A_HK7F3DSXC_L3_2.fq
R10	GBA1_B2	Homo Sapiens			Midbrain organoids	wt/GBA-N370S		mRNA	paired-end	Illumina				R10_EKRN240039495-1A_HK7F3DSXC_L3_1.fq	R10_EKRN240039495-1A_HK7F3DSXC_L3_2.fq
R11	GBA2_B2	Homo Sapiens			Midbrain organoids	wt/GBA-N370S		mRNA	paired-end	Illumina				R11_EKRN240039496-1A_HK7F3DSXC_L3_1.fq	R11_EKRN240039496-1A_HK7F3DSXC_L3_2.fq
R12	GBA3_B2	Homo Sapiens			Midbrain organoids	wt/GBA-N370S		mRNA	paired-end	Illumina				R12_EKRN240039497-1A_HK7F3DSXC_L3_1.fq	R12_EKRN240039497-1A_HK7F3DSXC_L3_2.fq
R13	WT1_B3	Homo Sapiens			Midbrain organoids	wt/wt		mRNA	paired-end	Illumina				R13_EKRN240039498-1A_HK7F3DSXC_L3_1.fq	R13_EKRN240039498-1A_HK7F3DSXC_L3_2.fq
R14	WT2_B3	Homo Sapiens			Midbrain organoids	wt/wt		mRNA	paired-end	Illumina				R14_EKRN240039499-1A_HK3KKDSXC_L4_1.fq	R14_EKRN240039499-1A_HK3KKDSXC_L4_2.fq	R14_EKRN240039499-1A_HK7F3DSXC_L3_1.fq	R14_EKRN240039499-1A_HK7F3DSXC_L3_2.fq
R15	WT3_B3	Homo Sapiens			Midbrain organoids	wt/wt		mRNA	paired-end	Illumina				R15_EKRN240039500-1A_HK7F3DSXC_L4_1.fq	R15_EKRN240039500-1A_HK7F3DSXC_L4_2.fq
R16	GBA1_B3	Homo Sapiens			Midbrain organoids	wt/GBA-N370S		mRNA	paired-end	Illumina				R16_EKRN240039501-1A_HK7F3DSXC_L3_1.fq	R16_EKRN240039501-1A_HK7F3DSXC_L3_2.fq
R17	GBA2_B3	Homo Sapiens			Midbrain organoids	wt/GBA-N370S		mRNA	paired-end	Illumina				R17_EKRN240039502-1A_HK7F3DSXC_L3_1.fq	R17_EKRN240039502-1A_HK7F3DSXC_L3_2.fq
R18	GBA3_B3	Homo Sapiens			Midbrain organoids	wt/GBA-N370S		mRNA	paired-end	Illumina				R18_EKRN240039503-1A_HK7F3DSXC_L3_1.fq	R18_EKRN240039503-1A_HK7F3DSXC_L3_2.fq
R19	WT1_B4	Homo Sapiens			Midbrain organoids	wt/wt		mRNA	paired-end	Illumina				R19_EKRN240039504-1A_HK7F3DSXC_L3_1.fq	R19_EKRN240039504-1A_HK7F3DSXC_L3_2.fq
R20	WT2_B4	Homo Sapiens			Midbrain organoids	wt/wt		mRNA	paired-end	Illumina				R20_EKRN240039505-1A_HK7F3DSXC_L4_1.fq	R20_EKRN240039505-1A_HK7F3DSXC_L4_2.fq
R21	WT3_B4	Homo Sapiens			Midbrain organoids	wt/wt		mRNA	paired-end	Illumina				R21_EKRN240039506-1A_HK7F3DSXC_L4_1.fq	R21_EKRN240039506-1A_HK7F3DSXC_L4_2.fq
R22	GBA1_B4	Homo Sapiens			Midbrain organoids	wt/GBA-N370S		mRNA	paired-end	Illumina				R22_EKRN240039507-1A_HK3KKDSXC_L4_1.fq	R22_EKRN240039507-1A_HK3KKDSXC_L4_2.fq	R22_EKRN240039507-1A_HK7F3DSXC_L4_1.fq	R22_EKRN240039507-1A_HK7F3DSXC_L4_2.fq
R23	GBA2_B4	Homo Sapiens			Midbrain organoids	wt/GBA-N370S		mRNA	paired-end	Illumina				R23_EKRN240039508-1A_HK7F3DSXC_L4_1.fq	R23_EKRN240039508-1A_HK7F3DSXC_L4_2.fq
R24	GBA3_B4	Homo Sapiens			Midbrain organoids	wt/GBA-N370S		mRNA	paired-end	Illumina				R24_EKRN240039509-1A_HK7F3DSXC_L4_1.fq	R24_EKRN240039509-1A_HK7F3DSXC_L4_2.fq
R25	WT1_B5	Homo Sapiens			Midbrain organoids	wt/wt		mRNA	paired-end	Illumina				R25_EKRN240039510-1A_HK7F3DSXC_L4_1.fq	R25_EKRN240039510-1A_HK7F3DSXC_L4_2.fq
R26	WT2_B5	Homo Sapiens			Midbrain organoids	wt/wt		mRNA	paired-end	Illumina				R26_EKRN240039511-1A_HK7F3DSXC_L4_1.fq	R26_EKRN240039511-1A_HK7F3DSXC_L4_2.fq
R27	WT3_B5	Homo Sapiens			Midbrain organoids	wt/wt		mRNA	paired-end	Illumina				R27_EKRN240039512-1A_HK7F3DSXC_L4_1.fq	R27_EKRN240039512-1A_HK7F3DSXC_L4_2.fq
R28	GBA1_B5	Homo Sapiens			Midbrain organoids	wt/GBA-N370S		mRNA	paired-end	Illumina				R28_EKRN240039513-1A_HK7F3DSXC_L4_1.fq	R28_EKRN240039513-1A_HK7F3DSXC_L4_2.fq
R29	GBA2_B5	Homo Sapiens			Midbrain organoids	wt/GBA-N370S		mRNA	paired-end	Illumina				R29_EKRN240039514-1A_HK7F3DSXC_L4_1.fq	R29_EKRN240039514-1A_HK7F3DSXC_L4_2.fq
R30	GBA3_B5	Homo Sapiens			Midbrain organoids	wt/GBA-N370S		mRNA	paired-end	Illumina				R30_EKRN240039515-1A_HK7F3DSXC_L4_1.fq	R30_EKRN240039515-1A_HK7F3DSXC_L4_2.fq
R31	WT1_B6	Homo Sapiens			Midbrain organoids	wt/wt		mRNA	paired-end	Illumina				R31_EKRN240039516-1A_HK7F3DSXC_L4_1.fq	R31_EKRN240039516-1A_HK7F3DSXC_L4_2.fq
R32	WT2_B6	Homo Sapiens			Midbrain organoids	wt/wt		mRNA	paired-end	Illumina				R32_EKRN240039517-1A_HK7F3DSXC_L4_1.fq	R32_EKRN240039517-1A_HK7F3DSXC_L4_2.fq
R33	WT3_B6	Homo Sapiens			Midbrain organoids	wt/wt		mRNA	paired-end	Illumina				R33_EKRN240039518-1A_HK7F3DSXC_L4_1.fq	R33_EKRN240039518-1A_HK7F3DSXC_L4_2.fq
R34	GBA1_B6	Homo Sapiens			Midbrain organoids	wt/GBA-N370S		mRNA	paired-end	Illumina				R34_EKRN240039519-1A_HK7F3DSXC_L4_1.fq	R34_EKRN240039519-1A_HK7F3DSXC_L4_2.fq
R35	GBA2_B6	Homo Sapiens			Midbrain organoids	wt/GBA-N370S		mRNA	paired-end	Illumina				R35_EKRN240039520-1A_HK7F3DSXC_L4_1.fq	R35_EKRN240039520-1A_HK7F3DSXC_L4_2.fq
R36	GBA3_B6	Homo Sapiens			Midbrain organoids	wt/GBA-N370S		mRNA	paired-end	Illumina				R36_EKRN240039521-1A_HK7F3DSXC_L4_1.fq	R36_EKRN240039521-1A_HK7F3DSXC_L4_2.fq
R37	WT1_B7	Homo Sapiens			Midbrain organoids	wt/wt		mRNA	paired-end	Illumina				R37_EKRN240039522-1A_HK7F3DSXC_L4_1.fq	R37_EKRN240039522-1A_HK7F3DSXC_L4_2.fq
R38	WT2_B7	Homo Sapiens			Midbrain organoids	wt/wt		mRNA	paired-end	Illumina				R38_EKRN240039523-1A_HK7F3DSXC_L4_1.fq	R38_EKRN240039523-1A_HK7F3DSXC_L4_2.fq
R39	WT3_B7	Homo Sapiens			Midbrain organoids	wt/wt		mRNA	paired-end	Illumina				R39_EKRN240039524-1A_HK7F3DSXC_L4_1.fq	R39_EKRN240039524-1A_HK7F3DSXC_L4_2.fq
R40	GBA1_B7	Homo Sapiens			Midbrain organoids	wt/GBA-N370S		mRNA	paired-end	Illumina				R40_EKRN240039525-1A_HK7F3DSXC_L4_1.fq	R40_EKRN240039525-1A_HK7F3DSXC_L4_2.fq
R41	GBA2_B7	Homo Sapiens			Midbrain organoids	wt/GBA-N370S		mRNA	paired-end	Illumina				R41_EKRN240039526-1A_HK7F3DSXC_L4_1.fq	R41_EKRN240039526-1A_HK7F3DSXC_L4_2.fq
R42	GBA3_B7	Homo Sapiens			Midbrain organoids	wt/GBA-N370S		mRNA	paired-end	Illumina				R42_EKRN240039527-1A_HK7F3DSXC_L4_1.fq	R42_EKRN240039527-1A_HK7F3DSXC_L4_2.fq
R43	WT1_B8	Homo Sapiens			Midbrain organoids	wt/wt		mRNA	paired-end	Illumina				R43_EKRN240039528-1A_HK7F3DSXC_L4_1.fq	R43_EKRN240039528-1A_HK7F3DSXC_L4_2.fq
R44	WT2_B8	Homo Sapiens			Midbrain organoids	wt/wt		mRNA	paired-end	Illumina				R44_EKRN240039529-1A_HK7F3DSXC_L4_1.fq	R44_EKRN240039529-1A_HK7F3DSXC_L4_2.fq
R45	WT3_B8	Homo Sapiens			Midbrain organoids	wt/wt		mRNA	paired-end	Illumina				R45_EKRN240039530-1A_HK7F3DSXC_L4_1.fq	R45_EKRN240039530-1A_HK7F3DSXC_L4_2.fq
R46	GBA1_B8	Homo Sapiens			Midbrain organoids	wt/GBA-N370S		mRNA	paired-end	Illumina				R46_EKRN240039531-1A_HK3KKDSXC_L4_1.fq	R46_EKRN240039531-1A_HK3KKDSXC_L4_2.fq	R46_EKRN240039531-1A_HK7F3DSXC_L4_1.fq	R46_EKRN240039531-1A_HK7F3DSXC_L4_2.fq
R47	GBA2_B8	Homo Sapiens			Midbrain organoids	wt/GBA-N370S		mRNA	paired-end	Illumina				R47_EKRN240039532-1A_HK7F3DSXC_L4_1.fq	R47_EKRN240039532-1A_HK7F3DSXC_L4_2.fq
R48	GBA3_B8	Homo Sapiens			Midbrain organoids	wt/GBA-N370S		mRNA	paired-end	Illumina				R48_EKRN240039533-1A_HK7F3DSXC_L4_1.fq	R48_EKRN240039533-1A_HK7F3DSXC_L4_2.fq
								mRNA	paired-end	Illumina
PROTOCOLS
# Information provided in this section will appear in each GEO Sample (GSM record). These fields can be moved to the above SAMPLES section in order to provide different information for different samples.
# Please ensure that the annotations are relevant to the SAMPLES above (not to the samples from a previous submission).
growth protocol optional	Nickels et al, 2020
treatment protocol optional
extract protocol	RNA isolation was done using the RNeasy Mini Kit (Qiagen, cat.no. 74106) following the manufacturer’s protocol.
library construction protocol	In-home kit - Novogene NGS RNA Library Prep Set
library strategy	RNA-seq
data processing step	Reads were mapped to the human reference genome hg38 using the HISAT2 tool
data processing step
data processing step
data processing step
data processing step
genome build/assembly	hg38
processed data files format and content
processed data files format and content	count_matrix.csv
PAIRED-END EXPERIMENTS
# If "paired-end" experiments are included, list the files for each paired-end run in a row. Each row will become one sequencing run on a GEO Sample (GSM record).
# Single-cell data: If applicable, list index files (I1, I2, etc.) in "file name 3", "file name 4" columns.
# Please make sure all raw files listed here are also listed in the "raw file" columns in the above SAMPLES section.
file name 1	file name 2	file name 3	file name 4
R1_EKRN240039486-1A_HK7F3DSXC_L4_1.fq	R1_EKRN240039486-1A_HK7F3DSXC_L4_2.fq
R2_EKRN240039487-1A_HK3KKDSXC_L4_1.fq	R2_EKRN240039487-1A_HK3KKDSXC_L4_2.fq	R2_EKRN240039487-1A_HK7F3DSXC_L4_1.fq	R2_EKRN240039487-1A_HK7F3DSXC_L4_2.fq
R3_EKRN240039488-1A_HK7F3DSXC_L4_1.fq	R3_EKRN240039488-1A_HK7F3DSXC_L4_2.fq
R4_EKRN240039489-1A_HK7F3DSXC_L4_1.fq	R4_EKRN240039489-1A_HK7F3DSXC_L4_2.fq
R5_EKRN240039490-1A_HK7F3DSXC_L4_1.fq	R5_EKRN240039490-1A_HK7F3DSXC_L4_2.fq
R6_EKRN240039491-1A_HK7F3DSXC_L4_1.fq	R6_EKRN240039491-1A_HK7F3DSXC_L4_2.fq
R7_EKRN240039492-1A_HK7F3DSXC_L3_1.fq	R7_EKRN240039492-1A_HK7F3DSXC_L3_2.fq
R8_EKRN240039493-1A_HK7F3DSXC_L4_1.fq	R8_EKRN240039493-1A_HK7F3DSXC_L4_2.fq
R9_EKRN240039494-1A_HK7F3DSXC_L3_1.fq	R9_EKRN240039494-1A_HK7F3DSXC_L3_2.fq
R10_EKRN240039495-1A_HK7F3DSXC_L3_1.fq	R10_EKRN240039495-1A_HK7F3DSXC_L3_2.fq
R11_EKRN240039496-1A_HK7F3DSXC_L3_1.fq	R11_EKRN240039496-1A_HK7F3DSXC_L3_2.fq
R12_EKRN240039497-1A_HK7F3DSXC_L3_1.fq	R12_EKRN240039497-1A_HK7F3DSXC_L3_2.fq
R13_EKRN240039498-1A_HK7F3DSXC_L3_1.fq	R13_EKRN240039498-1A_HK7F3DSXC_L3_2.fq
R14_EKRN240039499-1A_HK3KKDSXC_L4_1.fq	R14_EKRN240039499-1A_HK3KKDSXC_L4_2.fq	R14_EKRN240039499-1A_HK7F3DSXC_L3_1.fq	R14_EKRN240039499-1A_HK7F3DSXC_L3_2.fq
R15_EKRN240039500-1A_HK7F3DSXC_L4_1.fq	R15_EKRN240039500-1A_HK7F3DSXC_L4_2.fq
R16_EKRN240039501-1A_HK7F3DSXC_L3_1.fq	R16_EKRN240039501-1A_HK7F3DSXC_L3_2.fq
R17_EKRN240039502-1A_HK7F3DSXC_L3_1.fq	R17_EKRN240039502-1A_HK7F3DSXC_L3_2.fq
R18_EKRN240039503-1A_HK7F3DSXC_L3_1.fq	R18_EKRN240039503-1A_HK7F3DSXC_L3_2.fq
R19_EKRN240039504-1A_HK7F3DSXC_L3_1.fq	R19_EKRN240039504-1A_HK7F3DSXC_L3_2.fq
R20_EKRN240039505-1A_HK7F3DSXC_L4_1.fq	R20_EKRN240039505-1A_HK7F3DSXC_L4_2.fq
R21_EKRN240039506-1A_HK7F3DSXC_L4_1.fq	R21_EKRN240039506-1A_HK7F3DSXC_L4_2.fq
R22_EKRN240039507-1A_HK3KKDSXC_L4_1.fq	R22_EKRN240039507-1A_HK3KKDSXC_L4_2.fq	R22_EKRN240039507-1A_HK7F3DSXC_L4_1.fq	R22_EKRN240039507-1A_HK7F3DSXC_L4_2.fq
R23_EKRN240039508-1A_HK7F3DSXC_L4_1.fq	R23_EKRN240039508-1A_HK7F3DSXC_L4_2.fq
R24_EKRN240039509-1A_HK7F3DSXC_L4_1.fq	R24_EKRN240039509-1A_HK7F3DSXC_L4_2.fq
R25_EKRN240039510-1A_HK7F3DSXC_L4_1.fq	R25_EKRN240039510-1A_HK7F3DSXC_L4_2.fq
R26_EKRN240039511-1A_HK7F3DSXC_L4_1.fq	R26_EKRN240039511-1A_HK7F3DSXC_L4_2.fq
R27_EKRN240039512-1A_HK7F3DSXC_L4_1.fq	R27_EKRN240039512-1A_HK7F3DSXC_L4_2.fq
R28_EKRN240039513-1A_HK7F3DSXC_L4_1.fq	R28_EKRN240039513-1A_HK7F3DSXC_L4_2.fq
R29_EKRN240039514-1A_HK7F3DSXC_L4_1.fq	R29_EKRN240039514-1A_HK7F3DSXC_L4_2.fq
R30_EKRN240039515-1A_HK7F3DSXC_L4_1.fq	R30_EKRN240039515-1A_HK7F3DSXC_L4_2.fq
R31_EKRN240039516-1A_HK7F3DSXC_L4_1.fq	R31_EKRN240039516-1A_HK7F3DSXC_L4_2.fq
R32_EKRN240039517-1A_HK7F3DSXC_L4_1.fq	R32_EKRN240039517-1A_HK7F3DSXC_L4_2.fq
R33_EKRN240039518-1A_HK7F3DSXC_L4_1.fq	R33_EKRN240039518-1A_HK7F3DSXC_L4_2.fq
R34_EKRN240039519-1A_HK7F3DSXC_L4_1.fq	R34_EKRN240039519-1A_HK7F3DSXC_L4_2.fq
R35_EKRN240039520-1A_HK7F3DSXC_L4_1.fq	R35_EKRN240039520-1A_HK7F3DSXC_L4_2.fq
R36_EKRN240039521-1A_HK7F3DSXC_L4_1.fq	R36_EKRN240039521-1A_HK7F3DSXC_L4_2.fq
R37_EKRN240039522-1A_HK7F3DSXC_L4_1.fq	R37_EKRN240039522-1A_HK7F3DSXC_L4_2.fq
R38_EKRN240039523-1A_HK7F3DSXC_L4_1.fq	R38_EKRN240039523-1A_HK7F3DSXC_L4_2.fq
R39_EKRN240039524-1A_HK7F3DSXC_L4_1.fq	R39_EKRN240039524-1A_HK7F3DSXC_L4_2.fq
R40_EKRN240039525-1A_HK7F3DSXC_L4_1.fq	R40_EKRN240039525-1A_HK7F3DSXC_L4_2.fq
R41_EKRN240039526-1A_HK7F3DSXC_L4_1.fq	R41_EKRN240039526-1A_HK7F3DSXC_L4_2.fq
R42_EKRN240039527-1A_HK7F3DSXC_L4_1.fq	R42_EKRN240039527-1A_HK7F3DSXC_L4_2.fq
R43_EKRN240039528-1A_HK7F3DSXC_L4_1.fq	R43_EKRN240039528-1A_HK7F3DSXC_L4_2.fq
R44_EKRN240039529-1A_HK7F3DSXC_L4_1.fq	R44_EKRN240039529-1A_HK7F3DSXC_L4_2.fq
R45_EKRN240039530-1A_HK7F3DSXC_L4_1.fq	R45_EKRN240039530-1A_HK7F3DSXC_L4_2.fq
R46_EKRN240039531-1A_HK3KKDSXC_L4_1.fq	R46_EKRN240039531-1A_HK3KKDSXC_L4_2.fq	R46_EKRN240039531-1A_HK7F3DSXC_L4_1.fq	R46_EKRN240039531-1A_HK7F3DSXC_L4_2.fq
R47_EKRN240039532-1A_HK7F3DSXC_L4_1.fq	R47_EKRN240039532-1A_HK7F3DSXC_L4_2.fq
R48_EKRN240039533-1A_HK7F3DSXC_L4_1.fq	R48_EKRN240039533-1A_HK7F3DSXC_L4_2.fq

### Sheet: RNA-seq EXAMPLE
# This is a metadata template for submission of high-throughput sequencing samples to the GEO database.
# Fields with a red triangle in the upper-right corner have pop-up instructions that can be displayed if you hover over the field.
# HINT: For bulk RNA-Seq processed data, please provide a tab-delimited matrix or individual text files reporting complete abundance measurements (eg, raw and/or normalized data used as input for differential expression analysis). If a matrix is provided, please ensure the column names match some form of SAMPLES descriptor (eg, library name).
STUDY
# This section describes the overall study.
# Information provided in this section will be displayed in a GEO Series (GSE record) on public web pages.
title	Effect of depletion of KDM4D, NFIB, and MLL1 on gene expression during adipogenic differentiation of C3H10T1/2 mesenchymal stem cells
summary (abstract)	To investigate the cooperative function KDM4D/NFIB/MLL1 complex in the regulation of adipogenic differentiation, we established 10T1/2 cell lines in which each target gene has been knocked down by shRNA.
summary (abstract)	We then performed gene expression profiling analysis using data obtained from RNA-seq of 4 different cells at two time points.
experimental design	Comparative gene expression profiling analysis of RNA-seq data for C3H10T1/2 cells and its KD derivatives (shKDM4D, shNFIB, and shMLL1).
contributor	Hansol,Lee
contributor	Janghyun,Choi
supplementary file optional
SAMPLES
# Information provided in this section will be displayed in GEO Samples (GSM records) on public web pages.
# A GEO Sample record will be created from each row in this section.
# Biological replicates of the same sample: If provided, should be listed on different rows and titled accordingly (biol rep 1, biol rep 2, and so on).
# Technical replicates, eg, the same libraries were run in different lanes of a flow cell or sequenced multiple times: If provided, list all raw files in the same row, adding more "raw file" columns as needed to accommodate all raw files.
library name	title	organism	cell line	cell type	genotype	treatment	time	molecule	single or paired-end	instrument model	description	processed data file	processed data file	raw file	raw file	raw file	raw file
Sample 1	C3H10T1/2 cells, shControl, Day0	Mus musculus	C3H 10T1/2	mesenchymal stem cells	WT	adipogenic differentiation	Day 0	total RNA	paired-end	Illumina HiSeq 2500		shControl_D0.txt		shControl_D0_1.fastq.gz	shControl_D0_2.fastq.gz
Sample 2	C3H10T1/2 cells, shControl, Day5	Mus musculus	C3H 10T1/2	mesenchymal stem cells	WT	adipogenic differentiation	Day 5	total RNA	paired-end	Illumina HiSeq 2500		shControl_D5.txt		shControl_D5_1.fastq.gz	shControl_D5_2.fastq.gz
Sample 3	C3H10T1/2 cells, shKDM4D, Day0	Mus musculus	C3H 10T1/2	mesenchymal stem cells	KDM4D knockdown	adipogenic differentiation	Day 0	total RNA	paired-end	Illumina HiSeq 2500		shKDM4D_D0.txt		shKDM4D_D0_1.fastq.gz	shKDM4D_D0_2.fastq.gz
Sample 4	C3H10T1/2 cells, shKDM4D, Day5	Mus musculus	C3H 10T1/2	mesenchymal stem cells	KDM4D knockdown	adipogenic differentiation	Day 5	total RNA	paired-end	Illumina HiSeq 2500		shKDM4D_D5.txt		shKDM4D_D5_1.fastq.gz	shKDM4D_D5_2.fastq.gz
Sample 5	C3H10T1/2 cells, shNFIB, Day0	Mus musculus	C3H 10T1/2	mesenchymal stem cells	NFIB knockdown	adipogenic differentiation	Day 0	total RNA	paired-end	Illumina HiSeq 2500		shNFIb_D0.txt		shNF1b_D0_1.fastq.gz	shNF1b_D0_2.fastq.gz
Sample 6	C3H10T1/2 cells, shNFIB, Day5	Mus musculus	C3H 10T1/2	mesenchymal stem cells	NFIB knockdown	adipogenic differentiation	Day 5	total RNA	paired-end	Illumina HiSeq 2500		shNFIb_D5.txt		shNF1b_D5_1.fastq.gz	shNF1b_D5_2.fastq.gz
Sample 7	C3H10T1/2 cells, shMLL1, Day0	Mus musculus	C3H 10T1/2	mesenchymal stem cells	MLL1 knockdown	adipogenic differentiation	Day 0	total RNA	paired-end	Illumina HiSeq 2500		shMLL1_D0.txt		shMLL1_D0_1.fastq.gz	shMLL1_D0_2.fastq.gz
Sample 8	C3H10T1/2 cells, shMLL1, Day5	Mus musculus	C3H 10T1/2	mesenchymal stem cells	MLL1 knockdown	adipogenic differentiation	Day 5	total RNA	paired-end	Illumina HiSeq 2500		shMLL1_D5.txt		shMLL1_D5_1.fastq.gz	shMLL1_D5_2.fastq.gz
PROTOCOLS
# Information provided in this section will appear in each GEO Sample (GSM record). These fields can be moved to the above SAMPLES section in order to provide different information for different samples.
# Please ensure that the annotations are relevant to the SAMPLES above (not to the samples from a previous submission).
growth protocol optional	C3H 10T1/2 mesenchymal cells were maintained in DMEM supplemented with 10% fetal bovine serum (FBS) and antibiotics in humidified atmosphere with 5% CO2 at 37C
treatment protocol optional	Adipogenic differentiation was induced by treatment of 2-day post confluent cells (designated day 0, D0) with 10ug/ml insulin (Sigma),
treatment protocol optional	1uM dexamethasone (Sigma), and 0.5mM isobutylmethylxanthine (Sigma) in the presence of 10% FBS until day 2. Cells were then fed with DMEM supplemented with 10% FBS and 10ug/ml insulin for 2 days, after which they were fed every other day with DMEM containing 10% FBS
extract protocol	RNA was harvested using Rneasy mini plus kit (Qiagen). 1.3 ug of total RNA was used for the construction of sequencing libraries.
library construction protocol	RNA libraries for RNA-seq were prepared using SMARTER mRNA-Seq Library Prep Kit following manufacturer's protocols.
library strategy	RNA-seq
data processing step	CLC Genomics Workbench v 11.0.1
data processing step	Sequence reads were trimmed for adaptor sequence/low-quality sequence using CLC genomic benchwork (parameter- Quality limit: 0.05)
data processing step	Trimmed sequence reads were mapped to GrCM38/mm10 using CLC genomic benchwork (parameters- mismath cost: 2 insertion cost: 3 deletion cost: 3 length fraction: 0.8 similarity fraction: 0.8)
data processing step	Read count extraction and normalization were performed using CLC genomic benchwork
data processing step
genome build/assembly	mm10
processed data files format and content	tab-delimited text files include RPKM values for each Sample
PAIRED-END EXPERIMENTS
# If "paired-end" experiments are included, list the files for each paired-end run in a row. Each row will become one sequencing run on a GEO Sample (GSM record).
# Single-cell data: If applicable, list index files (I1, I2, etc.) in "file name 3", "file name 4" columns.
# Please make sure all raw files listed here are also listed in the "raw file" columns in the above SAMPLES section.
file name 1	file name 2
shControl_D0_1.fastq.gz	shControl_D0_2.fastq.gz
shControl_D5_1.fastq.gz	shControl_D5_2.fastq.gz
shKDM4D_D0_1.fastq.gz	shKDM4D_D0_2.fastq.gz
shKDM4D_D5_1.fastq.gz	shKDM4D_D5_2.fastq.gz
shNF1b_D0_1.fastq.gz	shNF1b_D0_2.fastq.gz
shNF1b_D5_1.fastq.gz	shNF1b_D5_2.fastq.gz
shMLL1_D0_1.fastq.gz	shMLL1_D0_2.fastq.gz
shMLL1_D5_1.fastq.gz	shMLL1_D5_2.fastq.gz
